# Natural predator-associated chemosignals evoke distinct spatiotemporal patterns of risk assessment and vomeronasal population responses

**DOI:** 10.64898/2026.10.30.763133

**Authors:** Jinxin Wang, Varun Haran, Julian P. Meeks

## Abstract

Natural predator-associated chemosignals elicit diverse defensive behaviors, yet it remains unclear how complex natural cues shape the spatiotemporal organization of risk assessment and activate vomeronasal sensory neurons (VSNs) and downstream circuits in the mammalian accessory olfactory system. Here, we investigated odor-dependent behavioral organization and VSN sensory representations using three-dimensional behavioral tracking, integrative machine-learning analysis, volumetric calcium imaging, and whole-brain FosTRAP2 mapping. We developed a pose-based integrative machine-learning analysis pipeline (PIMAP) to identify behavioral signatures based on posture, spatial exploration, state transitions, and temporal dynamics. We found that common behavioral states were expressed in multiple odor conditions, but their expression rates, spatial positions, and temporal sequencing distinguished responses to snake, tortoise, lizard, and mouse fecal cues. Snake fecal cues elicited sustained direct investigation and distinct patterns of spatial exploration, behavioral transitions, and grooming in both two-chamber and multiple-choice assays. Volumetric calcium imaging in the vomeronasal epithelium revealed distinct patterns of VSN activation by different reptilian cues. Whole-brain microscopy of FosTRAP2 transgenic mice indicated potential differential activity patterns in AOS-associated circuits following snake and tortoise exposure. Furthermore, Trpc2 deletion altered snake-associated behavioral signatures, while odor-discriminative behavioral patterns remained detectable. Together, these findings show that reptilian predator cues activate distinct AOS components and bias exploration patterns towards threat assessment and vigilance.
