## Supplementary Table 2 for "Natural predator-associated chemosignals evoke distinct spatiotemporal patterns of risk assessment and vomeronasal population responses"

feature	category	Definition
quadrant_duration	occupancy	Total time spent in the quadrant
percent_quadrant	occupancy	Percent of trial frames in the quadrant
quadrant_bout_count	bout	Number of contiguous quadrant visits
quadrant_bout_rate_per_min	bout	Quadrant visit count per minute
quadrant_latency	temporal	Latency to first quadrant entry
quadrant_mean_bout_duration	bout	Mean quadrant visit duration
quadrant_median_bout_duration	bout	Median quadrant visit duration
quadrant_max_bout_duration	bout	Maximum quadrant visit duration
quadrant_mean_inter_visit_interval	bout	Mean interval between consecutive quadrant visits
direct_odor_investigation_duration	occupancy	Total duration of direct odor investigation within the quadrant
percent_direct_odor_investigation_within_quadrant	occupancy	Percent of quadrant frames assigned to direct odor investigation
direct_odor_investigation_bout_count	bout	Number of contiguous direct odor investigation bouts within the quadrant
direct_odor_investigation_bout_rate_per_min	bout	Direct odor investigation bout count per minute
direct_odor_investigation_mean_bout_duration	bout	Mean direct odor investigation bout duration
direct_odor_investigation_median_bout_duration	bout	Median direct odor investigation bout duration
direct_odor_investigation_max_bout_duration	bout	Maximum direct odor investigation bout duration
direct_odor_investigation_latency	temporal	Latency to first direct odor investigation occurrence in the quadrant
near_dish_exploration_duration	occupancy	Total duration of near-dish exploration within the quadrant
percent_near_dish_exploration_within_quadrant	occupancy	Percent of quadrant frames assigned to near-dish exploration
near_dish_exploration_bout_count	bout	Number of contiguous near-dish exploration bouts within the quadrant
near_dish_exploration_bout_rate_per_min	bout	Near-dish exploration bout count per minute
near_dish_exploration_mean_bout_duration	bout	Mean near-dish exploration bout duration
near_dish_exploration_median_bout_duration	bout	Median near-dish exploration bout duration
near_dish_exploration_max_bout_duration	bout	Maximum near-dish exploration bout duration
near_dish_exploration_latency	temporal	Latency to first near-dish exploration occurrence in the quadrant
rearing_duration	occupancy	Total duration of rearing within the quadrant
percent_rearing_within_quadrant	occupancy	Percent of quadrant frames assigned to rearing
rearing_bout_count	bout	Number of contiguous rearing bouts within the quadrant
rearing_bout_rate_per_min	bout	Rearing bout count per minute
rearing_mean_bout_duration	bout	Mean rearing bout duration
rearing_median_bout_duration	bout	Median rearing bout duration
rearing_max_bout_duration	bout	Maximum rearing bout duration
rearing_latency	temporal	Latency to first rearing occurrence in the quadrant
wall_climbing_duration	occupancy	Total duration of wall climbing within the quadrant
percent_wall_climbing_within_quadrant	occupancy	Percent of quadrant frames assigned to wall climbing
wall_climbing_bout_count	bout	Number of contiguous wall climbing bouts within the quadrant
wall_climbing_bout_rate_per_min	bout	Wall climbing bout count per minute
wall_climbing_mean_bout_duration	bout	Mean wall climbing bout duration
wall_climbing_median_bout_duration	bout	Median wall climbing bout duration
wall_climbing_max_bout_duration	bout	Maximum wall climbing bout duration
wall_climbing_latency	temporal	Latency to first wall climbing occurrence in the quadrant
grooming_duration	occupancy	Total duration of grooming within the quadrant
percent_grooming_within_quadrant	occupancy	Percent of quadrant frames assigned to grooming
grooming_bout_count	bout	Number of contiguous grooming bouts within the quadrant
grooming_bout_rate_per_min	bout	Grooming bout count per minute
grooming_mean_bout_duration	bout	Mean grooming bout duration
grooming_median_bout_duration	bout	Median grooming bout duration
grooming_max_bout_duration	bout	Maximum grooming bout duration
grooming_latency	temporal	Latency to first grooming occurrence in the quadrant
near_dish_exploration_to_direct_odor_investigation_count	transition	Number of near-dish exploration-to-direct odor investigation transitions
near_dish_exploration_to_direct_odor_investigation	transition	Percent of non-self exits from near-dish exploration entering direct odor investigation
near_dish_exploration_to_direct_odor_investigation_1st	temporal_transition	Transition probability from near-dish exploration to direct odor investigation during the first half of the trial
near_dish_exploration_to_direct_odor_investigation_2nd	temporal_transition	Transition probability from near-dish exploration to direct odor investigation during the second half of the trial
near_dish_exploration_to_direct_odor_investigation_Δ(2nd-1st)	temporal_transition	Second-half minus first-half difference in transition probability from near-dish exploration to direct odor investigation
direct_odor_investigation_to_near_dish_exploration_count	transition	Number of direct odor investigation-to-near-dish exploration transitions
direct_odor_investigation_to_near_dish_exploration	transition	Percent of non-self exits from direct odor investigation entering near-dish exploration
direct_odor_investigation_to_near_dish_exploration_1st	temporal_transition	Transition probability from direct odor investigation to near-dish exploration during the first half of the trial
direct_odor_investigation_to_near_dish_exploration_2nd	temporal_transition	Transition probability from direct odor investigation to near-dish exploration during the second half of the trial
direct_odor_investigation_to_near_dish_exploration_Δ(2nd-1st)	temporal_transition	Second-half minus first-half difference in transition probability from direct odor investigation to near-dish exploration
direct_odor_investigation_to_rearing_count	transition	Number of direct odor investigation-to-rearing transitions
direct_odor_investigation_to_rearing	transition	Percent of non-self exits from direct odor investigation entering rearing
direct_odor_investigation_to_rearing_1st	temporal_transition	Transition probability from direct odor investigation to rearing during the first half of the trial
direct_odor_investigation_to_rearing_2nd	temporal_transition	Transition probability from direct odor investigation to rearing during the second half of the trial
direct_odor_investigation_to_rearing_Δ(2nd-1st)	temporal_transition	Second-half minus first-half difference in transition probability from direct odor investigation to rearing
rearing_to_direct_odor_investigation_count	transition	Number of rearing-to-direct odor investigation transitions
rearing_to_direct_odor_investigation	transition	Percent of non-self exits from rearing entering direct odor investigation
rearing_to_direct_odor_investigation_1st	temporal_transition	Transition probability from rearing to direct odor investigation during the first half of the trial
rearing_to_direct_odor_investigation_2nd	temporal_transition	Transition probability from rearing to direct odor investigation during the second half of the trial
rearing_to_direct_odor_investigation_Δ(2nd-1st)	temporal_transition	Second-half minus first-half difference in transition probability from rearing to direct odor investigation
direct_odor_investigation_to_wall_climbing_count	transition	Number of direct odor investigation-to-wall climbing transitions
direct_odor_investigation_to_wall_climbing	transition	Percent of non-self exits from direct odor investigation entering wall climbing
direct_odor_investigation_to_wall_climbing_1st	temporal_transition	Transition probability from direct odor investigation to wall climbing during the first half of the trial
direct_odor_investigation_to_wall_climbing_2nd	temporal_transition	Transition probability from direct odor investigation to wall climbing during the second half of the trial
direct_odor_investigation_to_wall_climbing_Δ(2nd-1st)	temporal_transition	Second-half minus first-half difference in transition probability from direct odor investigation to wall climbing
wall_climbing_to_direct_odor_investigation_count	transition	Number of wall climbing-to-direct odor investigation transitions
wall_climbing_to_direct_odor_investigation	transition	Percent of non-self exits from wall climbing entering direct odor investigation
wall_climbing_to_direct_odor_investigation_1st	temporal_transition	Transition probability from wall climbing to direct odor investigation during the first half of the trial
wall_climbing_to_direct_odor_investigation_2nd	temporal_transition	Transition probability from wall climbing to direct odor investigation during the second half of the trial
wall_climbing_to_direct_odor_investigation_Δ(2nd-1st)	temporal_transition	Second-half minus first-half difference in transition probability from wall climbing to direct odor investigation
direct_odor_investigation_to_grooming_count	transition	Number of direct odor investigation-to-grooming transitions
direct_odor_investigation_to_grooming	transition	Percent of non-self exits from direct odor investigation entering grooming
direct_odor_investigation_to_grooming_1st	temporal_transition	Transition probability from direct odor investigation to grooming during the first half of the trial
direct_odor_investigation_to_grooming_2nd	temporal_transition	Transition probability from direct odor investigation to grooming during the second half of the trial
direct_odor_investigation_to_grooming_Δ(2nd-1st)	temporal_transition	Second-half minus first-half difference in transition probability from direct odor investigation to grooming
grooming_to_direct_odor_investigation_count	transition	Number of grooming-to-direct odor investigation transitions
grooming_to_direct_odor_investigation	transition	Percent of non-self exits from grooming entering direct odor investigation
grooming_to_direct_odor_investigation_1st	temporal_transition	Transition probability from grooming to direct odor investigation during the first half of the trial
grooming_to_direct_odor_investigation_2nd	temporal_transition	Transition probability from grooming to direct odor investigation during the second half of the trial
grooming_to_direct_odor_investigation_Δ(2nd-1st)	temporal_transition	Second-half minus first-half difference in transition probability from grooming to direct odor investigation
direct_odor_investigation_to_quadrant_exit_count	transition	Number of direct odor investigation-to-quadrant-exit transitions
direct_odor_investigation_to_quadrant_exit	transition	Percent of non-self exits from direct odor investigation leading to quadrant exit
direct_odor_investigation_to_quadrant_exit_1st	temporal_transition	Percent of non-self exits from direct odor investigation leading to quadrant exit during the first half of the trial
direct_odor_investigation_to_quadrant_exit_2nd	temporal_transition	Percent of non-self exits from direct odor investigation leading to quadrant exit during the second half of the trial
direct_odor_investigation_to_quadrant_exit_Δ(2nd-1st)	temporal_transition	Second-half minus first-half difference in percent of non-self exits from direct odor investigation leading to quadrant exit
entry_with_near_dish_exploration_count	quadrant_entry	Number of quadrant entries beginning with near-dish exploration
entry_with_near_dish_exploration	quadrant_entry	Percent of quadrant entries beginning with near-dish exploration
entry_with_near_dish_exploration_1st	temporal_entry	Percent of quadrant entries beginning with near-dish exploration during the first half of the trial
entry_with_near_dish_exploration_2nd	temporal_entry	Percent of quadrant entries beginning with near-dish exploration during the second half of the trial
entry_with_near_dish_exploration_Δ(2nd-1st)	temporal_entry	Second-half minus first-half difference in percent of quadrant entries beginning with near-dish exploration
entry_with_direct_odor_investigation_count	quadrant_entry	Number of quadrant entries beginning with direct odor investigation
entry_with_direct_odor_investigation	quadrant_entry	Percent of quadrant entries beginning with direct odor investigation
entry_with_direct_odor_investigation_1st	temporal_entry	Percent of quadrant entries beginning with direct odor investigation during the first half of the trial
entry_with_direct_odor_investigation_2nd	temporal_entry	Percent of quadrant entries beginning with direct odor investigation during the second half of the trial
entry_with_direct_odor_investigation_Δ(2nd-1st)	temporal_entry	Second-half minus first-half difference in percent of quadrant entries beginning with direct odor investigation
entry_to_direct_odor_investigation_mean_latency	temporal	Mean latency from quadrant entry to first direct odor investigation occurrence
entry_to_direct_odor_investigation_median_latency	temporal	Median latency from quadrant entry to first direct odor investigation occurrence
near_dish_exploration_to_direct_odor_investigation_mean_latency	temporal	Mean latency from near-dish exploration-bout end to the next direct odor investigation onset within a quadrant visit
direct_odor_investigation_to_quadrant_exit_mean_latency	temporal	Mean latency from direct odor investigation bout onset to quadrant exit
direct_odor_investigation_to_quadrant_exit_median_latency	temporal	Median latency from direct odor investigation bout onset to quadrant exit
post_direct_odor_investigation_mean_stay_duration	temporal	Mean time remaining in the quadrant after a direct odor investigation bout ends
post_direct_odor_investigation_median_stay_duration	temporal	Median time remaining in the quadrant after a direct odor investigation bout ends
percent_quadrant_1st	temporal_occupancy	Percent of frames spent in the quadrant during the first half of the trial
percent_quadrant_2nd	temporal_occupancy	Percent of frames spent in the quadrant during the second half of the trial
percent_quadrant_Δ(2nd-1st)	temporal_occupancy	Second-half minus first-half difference in percent of frames spent in the quadrant
direct_odor_investigation_duration_1st	temporal_occupancy	Total duration of direct odor investigation within the quadrant during the first half of the trial
direct_odor_investigation_duration_2nd	temporal_occupancy	Total duration of direct odor investigation within the quadrant during the second half of the trial
direct_odor_investigation_duration_Δ(2nd-1st)	temporal_occupancy	Second-half minus first-half difference in total duration of direct odor investigation within the quadrant
direct_odor_investigation_bout_count_1st	temporal_bout	Number of direct odor investigation bouts with onset during the first half of the trial
direct_odor_investigation_bout_count_2nd	temporal_bout	Number of direct odor investigation bouts with onset during the second half of the trial
direct_odor_investigation_bout_count_Δ(2nd-1st)	temporal_bout	Second-half minus first-half difference in direct odor investigation bout count
near_dish_exploration_duration_1st	temporal_occupancy	Total duration of near-dish exploration within the quadrant during the first half of the trial
near_dish_exploration_duration_2nd	temporal_occupancy	Total duration of near-dish exploration within the quadrant during the second half of the trial
near_dish_exploration_duration_Δ(2nd-1st)	temporal_occupancy	Second-half minus first-half difference in total duration of near-dish exploration within the quadrant
near_dish_exploration_bout_count_1st	temporal_bout	Number of near-dish exploration bouts with onset during the first half of the trial
near_dish_exploration_bout_count_2nd	temporal_bout	Number of near-dish exploration bouts with onset during the second half of the trial
near_dish_exploration_bout_count_Δ(2nd-1st)	temporal_bout	Second-half minus first-half difference in near-dish exploration bout count
rearing_duration_1st	temporal_occupancy	Total duration of rearing within the quadrant during the first half of the trial
rearing_duration_2nd	temporal_occupancy	Total duration of rearing within the quadrant during the second half of the trial
rearing_duration_Δ(2nd-1st)	temporal_occupancy	Second-half minus first-half difference in total duration of rearing within the quadrant
rearing_bout_count_1st	temporal_bout	Number of rearing bouts with onset during the first half of the trial
rearing_bout_count_2nd	temporal_bout	Number of rearing bouts with onset during the second half of the trial
rearing_bout_count_Δ(2nd-1st)	temporal_bout	Second-half minus first-half difference in rearing bout count
wall_climbing_duration_1st	temporal_occupancy	Total duration of wall climbing within the quadrant during the first half of the trial
wall_climbing_duration_2nd	temporal_occupancy	Total duration of wall climbing within the quadrant during the second half of the trial
wall_climbing_duration_Δ(2nd-1st)	temporal_occupancy	Second-half minus first-half difference in total duration of wall climbing within the quadrant
wall_climbing_bout_count_1st	temporal_bout	Number of wall climbing bouts with onset during the first half of the trial
wall_climbing_bout_count_2nd	temporal_bout	Number of wall climbing bouts with onset during the second half of the trial
wall_climbing_bout_count_Δ(2nd-1st)	temporal_bout	Second-half minus first-half difference in wall climbing bout count
grooming_duration_1st	temporal_occupancy	Total duration of grooming within the quadrant during the first half of the trial
grooming_duration_2nd	temporal_occupancy	Total duration of grooming within the quadrant during the second half of the trial
grooming_duration_Δ(2nd-1st)	temporal_occupancy	Second-half minus first-half difference in total duration of grooming within the quadrant
grooming_bout_count_1st	temporal_bout	Number of grooming bouts with onset during the first half of the trial
grooming_bout_count_2nd	temporal_bout	Number of grooming bouts with onset during the second half of the trial
grooming_bout_count_Δ(2nd-1st)	temporal_bout	Second-half minus first-half difference in grooming bout count
